# Dissecting genomic regions and candidate genes for pod borer resistance and component traits in pigeonpea minicore collection

**DOI:** 10.1101/2025.08.04.668421

**Authors:** Abhinav Moghiya, R.S. Munghate, Vinay Sharma, Suraj Prashad Mishra, Jagdish Jaba, Shailendra Singh Gaurav, Sunil S. Gangurde, Namita Dube, Sagar Rangari, Rajib Roychowdhury, Prakash Gangashetty, Hari Chand Sharma, Manish K Pandey

## Abstract

**Background:** Pigeonpea is an important leguminous food crop primarily grown in tropical and subtropical regions of the world and is a rich source of high-quality protein. The biotic (weed, disease, and insect-pests) and abiotic stresses have significantly reduced the production and productivity of pigeonpea. *Helicoverpa armigera*, also known as pod borer, is a major pest in pigeonpea. A substantial investigations needed for comprehending the genetic and genomic underpinnings of resistance to *H. armigera*. Genetic improvement by genomics-assisted breeding (GAB) is an effective approach for developing high yielding *H. armigera* resistance cultivars. Still yet, no genetic markers and genes linked to this key trait have been detected in pigeonpea. In this context, a set of 146 pigeonpea minicore accessions were evaluated for four *H. armigera* resistance component traits namely pod borer resistance (PBR), days to 50% flowering (DF), days to maturity (DM), and grain yield (GY) for three consecutive seasons under field conditions.

**Results:** Phenotypic data of pod borer resistance and component traits, along with the whole-genome resequencing (WGRS) data for 4,99,980 SNPs, were utilized to perform multi-locus genome-wide association study (GWAS) analysis. Two models (SUPER, and FarmCPU) detected 14 significant marker-trait associations (MTAs) for PBR and three component traits. The MTAs with significant effect were mainly identified on chromosomes CcLG02, CcLG04, CcLG05, CcLG07 and CcLG11. These MTAs subsequently delineated with key candidate genes associated with pod borer resistance (*Probable carboxylesterase 15, microtubule-associated protein 5, FAR1-RELATED SEQUENCE*, and *Omega-hydroxypalmitate O-feruloyl transferase 4*), days to maturity (*RING-H2 finger protein ATL7* and *Leucine-rich repeat receptor-like protein kinase*), and grain yield (*Secretory carrier-associated membrane protein*, and *Glutaredoxin-C5 chloroplastic*).

**Conclusion:** These research findings reported significant MTAs and candidate genes associated with pod borer resistance and component traits. Further lab-based pod bioassay screening identified four minicore accessions, namely ICP 10503, ICP 655, ICP 9691 and ICP 9655 (moderately resistance genotypes), showing least damage rating and larval weight gain %, compared to the susceptible checks. After validating the significant MTAs, the associated SNP markers can be effectively utilised in indirect selection, which offers potential gains for such quantitative traits with low heritability and can improve insect management more sustainably. The significant MTAs, candidate genes and resistant accessions, reported in this study may be utilized for the development of pod borer-resistant pigeonpea varieties.
