## Supplementary Tables for "Dissecting genomic regions and candidate genes for pod borer resistance and component traits in pigeonpea minicore collection"

### Sheet: Sheet1
Supplemenatry Table 1. Total MTAs detected for PBR and component traits using multi-locus models with predictive gene variants and their functions
Traits	Total MTAs	Chr	Position (bp)	p value	PVE (%)	Gene variants	Allele	Gene ID	Gene function
Pod borer resistance	CcLG01_42601288	CcLG01	42601288	6.53e-11	0	upstream_gene_variant	G/A	Cc_27430	UDP-glucuronic acid decarboxylase 1
Pod borer resistance	CcLG01_42582180	CcLG01	42582180	1.95e-09	0	upstream_gene_variant	A/G	Cc_1827	hypothetical protein B456_004G062400
Pod borer resistance	CcLG02_16059144	CcLG02	16059144	8.56e-09	1.52	downstream_gene_variant	G/A	Cc_3152	probable carboxylesterase 15
Pod borer resistance	CcLG03_13521417	CcLG03	13521417	6.31e-09	0	missense_variant	G/T	Cc_6096	B3 domain-containing protein At2g33720
Pod borer resistance	CcLG04_31940898	CcLG04	31940898	6.4e-09	1.3	downstream_gene_variant	T/C	Cc_10409	65-kDa microtubule-associated protein 5
Pod borer resistance	CcLG04_35844765	CcLG04	35844765	9.55e-09	5.57	upstream_gene_variant	G/A	Cc_10514	Phospholipase D delta
Pod borer resistance	CcLG05_29876072	CcLG05	29876072	2.21e-08	3.35	5_prime_UTR_variant	A/T	Cc_11847	uncharacterized protein LOC100796483
Pod borer resistance	CcLG05_10183191	CcLG05	10183191	9.66e-09	0.31	upstream_gene_variant,	C/A	Cc_11087	L-type lectin-domain containing receptor kinase IX.1
Pod borer resistance	CcLG05_9948484	CcLG05	9948484	2.13e-08	0.15	upstream_gene_variant	C/A	Cc_11074	hypothetical protein GLYMA_14G106500
Pod borer resistance	CcLG06_14873567	CcLG06	14873567	7.16e-08	0	upstream_gene_variant	G/A	Cc_13272	protein SRG1
Pod borer resistance	CcLG07_10315016	CcLG07	10315016	1.48e-12	0	upstream_gene_variant	C/A	Cc_15553	unknown
Pod borer resistance	CcLG07_10581882	CcLG07	10581882	1.95e-11	0.05	upstream_gene_variant	G/A	Cc_15562	omega-hydroxypalmitate O-feruloyl transferase
Pod borer resistance	CcLG08_42035340	CcLG08	42035340	6.81e-11	0	upstream_gene_variant	C/T	Cc_18830	hypothetical protein L484_005185
Pod borer resistance	CcLG09_47925848	CcLG09	47925848	8.4e-08	0	upstream_gene_variant	T/G	Cc_22527	U-box domain-containing protein 25
Pod borer resistance	CcLG09_25555620	CcLG09	25555620	1.06e-09	0	upstream_gene_variant	T/C	Cc_21131	Putative Golgi transport protein 1
Pod borer resistance	CcLG10_19453832	CcLG10	19453832	8.02e-08	0	upstream_gene_variant	G/A	Cc_26705	uncharacterized protein LOC106769581
Pod borer resistance	CcLG11_49001007	CcLG11	49001007	7.86e-08	4.48	synonymous_varian	T/C	Cc_23491	Protein FAR1-RELATED SEQUENCE 4
Days to flowering	CcLG09_9760299	CcLG09	9760299	2.03268e-08	0	upstream_gene_variant	G/A	Cc_20666	uncharacterized protein LOC100527519
Days to flowering	CcLG11_38698041	CcLG011	38698041	5.96367e-08	28.11	upstream_gene_variant	C/T	Cc_23683	hypothetical protein LR48_Vigan05g175700
Days to maturity	CcLG01_39651339	CcLG01	39651339	8.86812e-10	0	upstream_gene_variant,	T/C	Cc_1826	TMV resistance protein N-like isoform X1
Days to maturity	CcLG04_38227177	CcLG04	38227177	5.5348e-08	1.07	upstream_gene_variant	G/T	Cc_10599	RING-H2 finger protein ATL7
Days to maturity	CcLG04_7181399	CcLG04	7181399	1.73758e-11	2.74	upstream_gene_variant	G/A	Cc_9357	probable leucine-rich repeat receptor-like protein kinase At5g49770
Grain yield	CcLG02_25609089	CcLG02	25609089	1.10041e-13	0.49	upstream_gene_variant	C/T	Cc_3417	Glutaredoxin-C5, chloroplastic
Grain yield	CcLG05_16338260	CcLG05	16338260	1.75164e-12	1.72	downstream_gene_variant	C/G	Cc_11279	secretory carrier-associated membrane protein
Grain yield	CcLG07_9297796	CcLG07	9297796	1.22155e-11	0.97	upstream_gene_variant	C/T	Cc_15498	hypothetical protein GLYMA_16G039300
Grain yield	CcLG10_3791358	CcLG010	3791358	5.48265e-08	0	upstream_gene_varian	G/A	Cc_1707	uncharacterized protein LOC100305924
Grain yield	CcLG10_6030500	CcLG010	6030500	7.71791e-08	0	upstream_gene_variant	G/T	Cc_24507	uncharacterized protein LOC100800695
